# Integrated Transcriptomic and Translatomic Profiling Reveals Noncanonical RNA Junctions and Hidden Coding Potential in Porcine Epidemic Diarrhea Virus

**DOI:** 10.64898/2026.11.05.764755

**Authors:** Guiwen Guan, Ran Zhang, Jin Wang, Hanwen Zhang, Leyu Hu, Peixuan Li, Xuanhao Xu, Mingjun Zhu, Qian Du, Lu Han, Xin Ran, Yong Huang

## Abstract

Porcine epidemic diarrhea virus (PEDV) poses a major threat to the global swine industry. Although coronavirus discontinuous transcription is well characterized, the classical model cannot fully explain the diversity of viral RNA junctions, while conventional genome annotations may underestimate viral protein-coding capacity. To address these gaps, we integrated time-resolved RNA sequencing (RNA-seq), cycloheximide (CHX)- and harringtonine (HAR)-treated ribosome profiling (Ribo-seq), comparative genomics, and peptide mass spectrometry to investigate PEDV RNA expression and hidden coding potential.

RNA-seq revealed that, at 3 hours post-infection (hpi), the 3’ genomic region exhibited strong relative coverage enrichment, whereas the relative contribution of the 5’ replicase-coding region increased rapidly between 3 and 5 hpi, suggesting a possible transition from sgRNA-dominated RNA accumulation toward enhanced genomic RNA replication. Genome-wide junction analysis identified 43,635 distinct noncanonical RNA junctions, although canonical sgRNA junctions accounted for 95.5% of all junction-supporting reads. Several abundant noncanonical sgRNAs were predicted to generate novel coding products, including N-x4, N-x2, M-x3, and M-x2, short peptides encoded within the 3’ untranslated region (UTR), and two distinct N-terminally truncated S proteins, thereby expanding the potential coding repertoire of PEDV.

Genome-wide reading-frame analysis uncovered a pronounced asymmetry in hidden coding potential, identifying 68 overlapping open reading frames (ORFs) longer than 40 amino acids in the +1 reading frame, compared with only three in the +2 frame. Ribo-seq further revealed a progressive redistribution of viral ribosome occupancy toward structural protein-coding regions during the later stages of infection. By integrating HAR-associated translation initiation-site enrichment with CHX-based ORF-level translation analysis, we identified several noncanonical ORFs with strong translation-associated evidence, including N-x1, N-x2, S-x1, and ORF1b-x13. Moreover, peptide mass spectrometry detected a characteristic peptide corresponding to N-x1 in infected samples, providing independent proteomic evidence for the expression of this previously unannotated viral protein.

Together, these findings uncover extensive noncanonical RNA synthesis and hidden protein-coding capacity in PEDV, establishing a foundation for understanding novel viral gene expression strategies and their potential evolutionary and pathogenic significance.
