## Supplementary table 2 for "Integrated Transcriptomic and Translatomic Profiling Reveals Noncanonical RNA Junctions and Hidden Coding Potential in Porcine Epidemic Diarrhea Virus"

S3_row_id	Candidate_ID	ORF_name	Family_ID_SupL	Family_ID_Fig6	Family_ID_HARTIS	Frame_class	Genomic_frame_static	Parent_ORF_ruleA_SupL	Parent_ORF_ruleB_Fig6	Relative_frame_ruleA_SupL	Relative_frame_ruleB_Fig6	Rule_A_member	Is_E_x1_rule_B_only	Category_SupL	Overlapping_annotations	Overlaps_PRF_or_ORF1ab_overlap	Start_position_1based	Start_codon	Is_AUG	Stop_codon_first_nt_1based	Stop_codon	ORF_length_aa_excl_stop	ORF_length_nt_incl_stop	Nucleotide_sequence	Peptide_sequence	Used_in_HARTIS	Family_isoform_count_gt40_in_table	Family_n_start_variants_ge8aa_SupL	Family_max_length_aa	Family_has_eq40aa_isoform	Used_in_Fig6B_length_distribution	Used_in_Fig6D_F_HARTIS_PRICE	PRICE_family_called	PRICE_best_start_is_this_start	ORF_name_note
S3_0581	P1_E_stop26286:25539	E-x1	SDF_f2_stop26286	P1_E_stop26286	P1_E_stop26286	1	2	M	E	0	1	FALSE	TRUE	in-frame extension	E;M	no	25539	AUA	no	26286	UAA	249	750	ATAGAGTTTATAAGTCTTACATGCGAATTGACCCCCTCCCCAGTACTGTTATTGACATATAAACGAAATATGTCTAACGGTTTTATTCCCGTTGATGAGGTGATTGAACACCTTAGAAACTGGAATTTCACATGGAATATCATACTGACGATACTACTTGTAGTGCTTCAGTATGGCCATTACAAGTACTCTGTGTTCTTGTATGGTGTCAAGATGGCTATTCTATGGATACTTTGGCCTCTTGTGTTGGCACTGTCACTTTTTGATGCATGGGCTAGCTTCCAGGTCAACTGGGTCTTTTTCGCTTTCAGCATCCTTATGGCTTGCATCACTCTTATGCTGTGGATAATGTATTTTGTCAATAGCATTCGGTTGTGGCGCAGGACACATTCTTGGTGG…	MEFISLTCELTPSPVLLLTYKRNMSNGFIPVDEVIEHLRNWNFTWNIILTILLVVLQYGHYKYSVFLYGVKMAILWILWPLVLALSLFDAWASFQVNWVFFAFSILMACITLMLWIMYFVNSIRLWRRTHSWWSFNPETDALLTTSVMGRQVCIPVLGAPTGVTLTLLSGTLFVEGYKVATGVQVSQLPDFVTVAKATTTIVYGRVGRSVNASSGTGWAFYVRSKHGDYSAVSNPSAVLTDSEKVLHLV	yes	5	41	249	no	no (E-x1 counted under M in rule A: 68/3)	yes	TRUE	FALSE	from panelC_family_name_mapping.tsv (verbatim)
S3_0529	P1_M_stop25885:25711	M-x1	SDF_f0_stop25885	P1_M_stop25885	P1_M_stop25885	1	0	M	M	1	1	TRUE	FALSE	internal alternative-frame ORF	M	no	25711	AUG	yes	25885	UAA	58	177	ATGGCCATTACAAGTACTCTGTGTTCTTGTATGGTGTCAAGATGGCTATTCTATGGATACTTTGGCCTCTTGTGTTGGCACTGTCACTTTTTGATGCATGGGCTAGCTTCCAGGTCAACTGGGTCTTTTTCGCTTTCAGCATCCTTATGGCTTGCATCACTCTTATGCTGTGGATAA	MAITSTLCSCMVSRWLFYGYFGLLCWHCHFLMHGLASRSTGSFSLSASLWLASLLCCG	yes	5	8	58	no	yes	yes	TRUE	TRUE	from panelC_family_name_mapping.tsv (verbatim)
S3_0534	P1_M_stop26233:26104	M-x2	SDF_f0_stop26233	P1_M_stop26233	P1_M_stop26233	1	0	M	M	1	1	TRUE	FALSE	internal alternative-frame ORF	M	no	26104	CUG	no	26233	UGA	43	132	CTGATTTCGTCACAGTCGCCAAGGCCACTACAACAATTGTCTATGGACGTGTTGGTCGTTCAGTCAATGCTTCATCTGGCACTGGTTGGGCTTTCTATGTCCGGTCAAAACACGGCGACTACTCAGCTGTGA	MISSQSPRPLQQLSMDVLVVQSMLHLALVGLSMSGQNTATTQL	yes	2	10	43	no	yes	yes	TRUE	TRUE	from panelC_family_name_mapping.tsv (verbatim)
S3_0527	P2_M_stop25802:25658		SDF_f1_stop25802		P2_M_stop25802	2	1	M		2		TRUE	FALSE	internal alternative-frame ORF	M	no	25658	CUG	no	25802	UGA	48	147	CTGGAATTTCACATGGAATATCATACTGACGATACTACTTGTAGTGCTTCAGTATGGCCATTACAAGTACTCTGTGTTCTTGTATGGTGTCAAGATGGCTATTCTATGGATACTTTGGCCTCTTGTGTTGGCACTGTCACTTTTTGA	MEFHMEYHTDDTTCSASVWPLQVLCVLVWCQDGYSMDTLASCVGTVTF	yes	2	4	48	no	yes	no	TRUE	TRUE	no displayed name in panelC_family_name_mapping.tsv / PEDV_figure6_family_crosswalk.csv (not in Fig 6 69-family set); left blank, not invented
S3_0536	P1_N_stop26691:26307	N-x1	SDF_f2_stop26691	P1_N_stop26691	P1_N_stop26691	1	2	N	N	1	1	TRUE	FALSE	internal alternative-frame ORF	N	no	26307	CUG	no	26691	UAG	128	387	CTGTCAGCTTTCAGGATCGTGGCCGCAAACGGGTGCCATTATCCCTCTATGCCCCTCTTAGGGTTACTAATGACAAACCCCTTTCTAAGGTACTCGCAAACAACGCTGTACCCACTAATAAGGGGAATAAGGACCAGCAAATTGGATACTGGAATGAGCAAATTCGCTGGCGCATGCGCCGTGGTGAGCGAATTGAACAACCTTCCAATTGGCATTTCTACTACCTCGGAACAGGACCTCACGCCGACCTCCGTTATAGGACTCGTACTGAGGGTGTTTTCTGGGTTGCTAAAGAAGGCGCAAAGACTGAACCCACTAACTTGGGTGTCAGAAAGGCGTCTGAAAAGCCAATTATTCCAAAATTCTCTCAACAGCTCCCCAGTGTAG	MSAFRIVAANGCHYPSMPLLGLLMTNPFLRYSQTTLYPLIRGIRTSKLDTGMSKFAGACAVVSELNNLPIGISTTSEQDLTPTSVIGLVLRVFSGLLKKAQRLNPLTWVSERRLKSQLFQNSLNSSPV	yes	18	24	128	no	yes	yes	TRUE	TRUE	from panelC_family_name_mapping.tsv (verbatim)
S3_0554	P1_N_stop26946:26694	N-x2	SDF_f2_stop26946	P1_N_stop26946	P1_N_stop26946	1	2	N	N	1	1	TRUE	FALSE	internal alternative-frame ORF	N	no	26694	UUG	no	26946	UGA	84	255	TTGAGATTGTTGAACCTAACACACCTCCTGCTTCACGTACAAATTCGCGTAGCAGGAGTCGTGGCAATGGCAACAACAGGTCCAGATCTCCGAGTAACAACAGAGGCAACAACCAGTCCCGTGGTAATTCACAGAATCGTGGAAATAACCAGGGTCGTGGAGCTTCTCAGAACAGAGGAGGCAATAATAATAACAATAACAAGTCTCGTAACCAGTCCAAGAACAGGAACCAGTCAAATGACCGTGGTGGAATGA	MRLLNLTHLLLHVQIRVAGVVAMATTGPDLRVTTEATTSPVVIHRIVEITRVVELLRTEEAIIITITSLVTSPRTGTSQMTVVE	yes	9	17	84	no	yes	yes	TRUE	FALSE	from panelC_family_name_mapping.tsv (verbatim)
S3_0563	P1_N_stop27171:26958	N-x3	SDF_f2_stop27171	P1_N_stop27171	P1_N_stop27171	1	2	N	N	1	1	TRUE	FALSE	internal alternative-frame ORF	N	no	26958	AUG	yes	27171	UAG	71	216	ATGATCTGGTGGCTGCTGTCAAGGATGCCCTTAAATCTTTGGGTATTGGAGAAAATCCTGACAGGCATAAGCAACAGCAGAAGCCTAAGCAGGAAAAGTCTGACAACAGCGGAAAAAATACACCTAAGAAGAACAAATCCAGGGCCACTTCGAAGGAACGTGACCTCAAAGACATCCCAGAGTGGAGGAGAATTCCCAAGGGCGAAAATAGCGTAG	MIWWLLSRMPLNLWVLEKILTGISNSRSLSRKSLTTAEKIHLRRTNPGPLRRNVTSKTSQSGGEFPRAKIA	yes	9	12	71	no	yes	yes	TRUE	FALSE	from panelC_family_name_mapping.tsv (verbatim)
S3_0572	P1_N_stop27534:27366	N-x4	SDF_f2_stop27534	P1_N_stop27534	P1_N_stop27534	1	2	N	N	1	1	TRUE	FALSE	internal alternative-frame ORF	N	no	27366	CUG	no	27534	UGA	56	171	CTGTGCCAAAGTCTGATCCAAATGTTGAGCTTCTTGTTTCACAGGTGGATGCATTTAAAACTGGGAATGCAATACCCCAGAGAAAGAAGGAAAAGAAGAACAAGCGTGAAACCACGCAGCAGCAGAATGAAGAGGCCATCTACGATGATGTGGGTGTGCCATCTGATGTGA	MCQSLIQMLSFLFHRWMHLKLGMQYPRERRKRRTSVKPRSSRMKRPSTMMWVCHLM	yes	6	13	56	yes	yes	yes	TRUE	FALSE	from panelC_family_name_mapping.tsv (verbatim)
S3_0578	P1_N_stop27687:27540	N-x5	SDF_f2_stop27687	P1_N_stop27687	P1_N_stop27687	1	2	N	N	1	1	TRUE	FALSE	internal alternative-frame ORF	N	no	27540	AUG	yes	27687	UGA	49	150	ATGCCAATCTGGAATGGGACACAGCTGTTGATGGTGGTGACACGGCCGTTGAAATTATCAACGAGATCTTCGACACAGGAAATTAAACAATGTTTGACCGGCTTATCCTGGCTATGTTCCAGGGTAGTGCCATTACACTGTTATTACTGA	MPIWNGTQLLMVVTRPLKLSTRSSTQEIKQCLTGLSWLCSRVVPLHCYY	yes	3	11	49	yes	yes	yes	TRUE	TRUE	from panelC_family_name_mapping.tsv (verbatim)
S3_0001	P1_ORF1a_stop594:306	ORF1a-x1	SDF_f2_stop594	P1_ORF1a_stop594	P1_ORF1a_stop594	1	2	ORF1a	ORF1a	1	1	TRUE	FALSE	internal alternative-frame ORF	ORF1a	no	306	AUG	yes	594	UAG	96	291	ATGTCACATTGGCTTTTGCCAATGATGCAGAAATTTCAGCTTTTGGCTTTTGCACTGCTAGTGAAGCCGTCTCATACTATTCTGAGGCCGCCGCTAGTGGATTTATGCAATGCCGTTTCGTGTCCTTCGATCTCGCTGACACTGTTGAGGGATTGCTTCCCGAAGACTATGTCATGGTGGTGGTCGGCACTACCAAGCTTAGTGCGTATGTGGACACTTTTGGTAGCCGCCCCAGAAACATTTGTGGTTGGCTGTTATTTTCTAACTGTAATTACTTCCTCGAAGAGTTAG	MSHWLLPMMQKFQLLAFALLVKPSHTILRPPLVDLCNAVSCPSISLTLLRDCFPKTMSWWWSALPSLVRMWTLLVAAPETFVVGCYFLTVITSSKS	yes	14	19	96	yes	yes	yes	TRUE	FALSE	from panelC_family_name_mapping.tsv (verbatim)
S3_0015	P1_ORF1a_stop756:606	ORF1a-x2	SDF_f2_stop756	P1_ORF1a_stop756	P1_ORF1a_stop756	1	2	ORF1a	ORF1a	1	1	TRUE	FALSE	internal alternative-frame ORF	ORF1a	no	606	UUG	no	756	UGA	50	153	TTGGTCGTCGTGGTGGTAACATCGTGCCAGTTGACCAATACATGTGTGGCGCTGACGGGAAACCTGTTCTTCAGGAATCCGAGTGGGAGTATACAGATTTCTTTGCTGACTCCGAAGACGGTCAACTCAATATTGCTGGGATCACTTATGTGA	MVVVVVTSCQLTNTCVALTGNLFFRNPSGSIQISLLTPKTVNSILLGSLM	yes	3	13	50	yes	yes	yes	TRUE	FALSE	from panelC_family_name_mapping.tsv (verbatim)
S3_0018	P1_ORF1a_stop1335:879	ORF1a-x3	SDF_f2_stop1335	P1_ORF1a_stop1335	P1_ORF1a_stop1335	1	2	ORF1a	ORF1a	1	1	TRUE	FALSE	internal alternative-frame ORF	ORF1a	no	879	UUG	no	1335	UGA	152	459	TTGCACGTACTCCAAAGATCAAGAAGACTGTTGTCTTGTCTGAGCCACTTGCTACTATCTACAGGGAAATTGGTTCTCCTTTTGTGGATAATGGGAGCGATGCTCGTTCTATCATTAAGAGACCAGTGTTCCTCCACGCTTTTGTTAAGTGTAAGTGTGGTAGTTATCATTGGACTGTTGGTGATTGGACTTCCTATGTCTCCACCTGCTGTGGCTTTAAGTGCAAGCCAGTCCTTGTGGCCTCATGCTCTGCTACGCCTGGTTCTGTTGTGGTTACACGCGCTGGTGCTGGCACTGGTGTTAAGTACTACAACAACATGTTCCTGCGCCATGTGGCAGACATTGATGGATTGGCATTCTGGCGAATTCTTAAGGTGCAGTCCAAAGACGACCTCGCTT…	MHVLQRSRRLLSCLSHLLLSTGKLVLLLWIMGAMLVLSLRDQCSSTLLLSVSVVVIIGLLVIGLPMSPPAVALSASQSLWPHALLRLVLLWLHALVLALVLSTTTTCSCAMWQTLMDWHSGEFLRCSPKTTSLALVNSLNTMRKVSQTLATF	yes	32	38	152	no	yes	yes	FALSE	FALSE	from panelC_family_name_mapping.tsv (verbatim)
S3_0050	P1_ORF1a_stop1692:1338	ORF1a-x4	SDF_f2_stop1692	P1_ORF1a_stop1692	P1_ORF1a_stop1692	1	2	ORF1a	ORF1a	1	1	TRUE	FALSE	internal alternative-frame ORF	ORF1a	no	1338	AUG	yes	1692	UGA	118	357	ATGACTCGAGCCTTGCTACTAAGCTCAAGTTTGACATCCTTAGTGGCAAGTTTTCTGATGAAGTCAAACAAGCTATCTTTGCTGGTCATGTTGTTGTTGGCAGTGCGCTCGTTGACATTGTTGACGATGCACTGGGACAACCTTGGTTTATACGTAAGCTTGGTGACCTTGCAAGTGCAGCTTGGGAGCAGCTTAAGGCTGTCGTTAGAGGCCTTAACCTCTTGTCTGATGAGGTTGTGCTCTTTGGCAAAAGACTTAGCTGTGCCACTCTTAGTATCGTTAACGGTGTTTTTGAGTTTCTCGCCGATGTGCCAGAGAAGTTGGCTGTGGCTGTTACAGTTTTTGTCAACTTCTTGA	MTRALLLSSSLTSLVASFLMKSNKLSLLVMLLLAVRSLTLLTMHWDNLGLYVSLVTLQVQLGSSLRLSLEALTSCLMRLCSLAKDLAVPLLVSLTVFLSFSPMCQRSWLWLLQFLSTS	yes	25	34	118	yes	yes	yes	TRUE	FALSE	from panelC_family_name_mapping.tsv (verbatim)
S3_0075	P1_ORF1a_stop1911:1755	ORF1a-x5	SDF_f2_stop1911	P1_ORF1a_stop1911	P1_ORF1a_stop1911	1	2	ORF1a	ORF1a	1	1	TRUE	FALSE	internal alternative-frame ORF	ORF1a	no	1755	UUG	no	1911	UGA	52	159	TTGGCTCTTATGTTCTTTTTGACAATGCATTGGTTAAGCTTTTCAAGGCAAAAGTTCGCGGCCCACGACAGGCAGGTATTTGTGAAGTTCGTTACACAAGCCTGGTTATTGGGAGTACTACCAAGGTGGTTTCCAAGCGCGTTGAAAATGCCAATGTGA	MALMFFLTMHWLSFSRQKFAAHDRQVFVKFVTQAWLLGVLPRWFPSALKMPM	yes	4	6	52	no	yes	yes	FALSE	FALSE	from panelC_family_name_mapping.tsv (verbatim)
S3_0079	P1_ORF1a_stop2205:1953	ORF1a-x6	SDF_f2_stop2205	P1_ORF1a_stop2205	P1_ORF1a_stop2205	1	2	ORF1a	ORF1a	1	1	TRUE	FALSE	internal alternative-frame ORF	ORF1a	no	1953	CUG	no	2205	UGA	84	255	CTGGTCGTACAGTTGTTGTTGATGGACTTGCATTCTTCGAGAGTGACGGGTTTTACAGACATCTTGCTGATGCTGACGTTGTCATTGAACATCCTGTTTATAAGTCTGCTTGTGAGCTCAAGCCAGTTTTTGATTGTGACCCAATACCTGATTTTCCTATGCCTGTGGCCGCTAGTGTTGCAGAGCTTTGTGTGCAAACTGATCTGTTGCTTAAAAATTACAACACTCCTTATAAAACTTACAGCTGCGTGGTGA	MVVQLLLMDLHSSRVTGFTDILLMLTLSLNILFISLLVSSSQFLIVTQYLIFLCLWPLVLQSFVCKLICCLKITTLLIKLTAAW	yes	22	33	84	yes	yes	yes	FALSE	FALSE	from panelC_family_name_mapping.tsv (verbatim)
S3_0101	P1_ORF1a_stop2835:2577	ORF1a-x7	SDF_f2_stop2835	P1_ORF1a_stop2835	P1_ORF1a_stop2835	1	2	ORF1a	ORF1a	1	1	TRUE	FALSE	internal alternative-frame ORF	ORF1a	no	2577	UUG	no	2835	UAG	86	261	TTGGTGCTCTCTTGGCAGAAATGTATAACACTTACCTTTCAACTGTGGTGGAAAACTTGGTACTGGCCGGTGTTAGCTTCAAGTATTATGCCACCAGTGTCCCAAAAATTGTTTTGGGCTGTTGTTTTCACAGTGTTAAAAGTGTTCTTGCAAGTGTCTTCCAGATTCCTGTCCAGGCAGGCATTGAGAAGTTTAGAGTTTTCCTTAATTGTGTTCACCCTGTTGTACCACGTGTCATTGAAACTTCTTTTGTGGAATTAG	MVLSWQKCITLTFQLWWKTWYWPVLASSIMPPVSQKLFWAVVFTVLKVFLQVSSRFLSRQALRSLEFSLIVFTLLYHVSLKLLLWN	yes	10	20	86	no	yes	yes	FALSE	FALSE	from panelC_family_name_mapping.tsv (verbatim)
S3_0111	P1_ORF1a_stop3237:2868	ORF1a-x8	SDF_f2_stop3237	P1_ORF1a_stop3237	P1_ORF1a_stop3237	1	2	ORF1a	ORF1a	1	1	TRUE	FALSE	internal alternative-frame ORF	ORF1a	no	2868	AUG	yes	3237	UAA	123	372	ATGGTAGTATTGCTATTGTTGATGGCTTCGCTTTCTATTATGATGGAACACTATACTATCCCACCGATGGTAATAGTGTTGTGCCTATCTGTTTTAAGAAGAAAGGTGGTGGTGATGTCAAATTCTCTGATGAAGTCTCTGTTAAAACCATTGACCCAGTTTATAAGGTCTCCCTTGAATTTGAGTTCGAGTCTGAGACTATTATGGCTGTGCTTAATAAGGCTGTTGGTAATCGTATCAAGGTTACAGGTGGTTGGGATGATGTTGTTGAGTATATCAACGTTGCCATTGAGGTTCTTAAAGATCACATTGAGGTGCCTAAGTACTACATCTATGATGAGGAAGGTGGCACCGATCCTAATCTGCCCGTAA	MVVLLLLMASLSIMMEHYTIPPMVIVLCLSVLRRKVVVMSNSLMKSLLKPLTQFIRSPLNLSSSLRLLWLCLIRLLVIVSRLQVVGMMLLSISTLPLRFLKITLRCLSTTSMMRKVAPILICP	yes	30	44	123	yes	yes	yes	FALSE	FALSE	from panelC_family_name_mapping.tsv (verbatim)
S3_0141	P1_ORF1a_stop3699:3531	ORF1a-x9	SDF_f2_stop3699	P1_ORF1a_stop3699	P1_ORF1a_stop3699	1	2	ORF1a	ORF1a	1	1	TRUE	FALSE	internal alternative-frame ORF	ORF1a	no	3531	AUA	no	3699	UAG	56	171	ATAACAACTGTTGGGTTACTTCTACCTTGGTGCAGCTACAATTGCTTGGCATCGTTGATGACCCTGCAATGGAGCTTTTTAGTGCTGGTAGAGTTGGTCCAATGGTTCGCAAATGCTATGAGTCACAAAAGGCTATTTTGGGATCTTTGGGTGATGTGTCGGCTTGCCTAG	MTTVGLLLPWCSYNCLASLMTLQWSFLVLVELVQWFANAMSHKRLFWDLWVMCRLA	yes	2	9	56	no	yes	yes	TRUE	TRUE	from panelC_family_name_mapping.tsv (verbatim)
S3_0143	P1_ORF1a_stop4260:4086	ORF1a-x10	SDF_f2_stop4260	P1_ORF1a_stop4260	P1_ORF1a_stop4260	1	2	ORF1a	ORF1a	1	1	TRUE	FALSE	internal alternative-frame ORF	ORF1a	no	4086	AUU	no	4260	UAG	58	177	ATTGGACAGCACCTTTTGTCCCTGACGTTGAGCCTGTATTGGAGCCTGTTGTCAAACCATTCTATTCTTATAAGAATGTTGATTTTTACCAAGGAGATTTTAATGACCTTGTTAGACTTCCATGTGACTTTGTTGTTAATGCTGCAAATGAGAATTTGTCTCATGGTGGCGGCATAG	MGQHLLSLTLSLYWSLLSNHSILIRMLIFTKEILMTLLDFHVTLLLMLQMRICLMVAA	yes	8	22	58	no	yes	yes	FALSE	FALSE	from panelC_family_name_mapping.tsv (verbatim)
S3_0151	P1_ORF1a_stop4626:4491	ORF1a-x11	SDF_f2_stop4626	P1_ORF1a_stop4626	P1_ORF1a_stop4626	1	2	ORF1a	ORF1a	1	1	TRUE	FALSE	internal alternative-frame ORF	ORF1a	no	4491	GUG	no	4626	UAG	45	138	GTGTTGGAATTTTTAGTGTTCCTTTGGAAGAATCTTTATCTGCTTTTCTTGCATGTGTTGGTGATCGCCACTGTAAGTGCTTTTGTTATAGTGACAAAGAGCGCGAGGCGATCATTAATTACATGGATGGCTTGGTAG	MLEFLVFLWKNLYLLFLHVLVIATVSAFVIVTKSARRSLITWMAW	yes	2	11	45	yes	yes	yes	TRUE	FALSE	from panelC_family_name_mapping.tsv (verbatim)
S3_0153	P1_ORF1a_stop4773:4629	ORF1a-x12	SDF_f2_stop4773	P1_ORF1a_stop4773	P1_ORF1a_stop4773	1	2	ORF1a	ORF1a	1	1	TRUE	FALSE	internal alternative-frame ORF	ORF1a	no	4629	AUG	yes	4773	UGA	48	147	ATGCTATTTTCAAAGAGGTGCTTGTTGACACTATTCCTGTCCAGGAAGATGTTCAACAAGTTTCACAAGAACCAGTTTTGCCTAATTTTGAACCTTTCAGGATCGAAGGCGCTCATGCTTTCTATGAGTGCAACCCTGAAGGTTTGA	MLFSKRCLLTLFLSRKMFNKFHKNQFCLILNLSGSKALMLSMSATLKV	yes	2	8	48	yes	yes	yes	FALSE	FALSE	from panelC_family_name_mapping.tsv (verbatim)
S3_0155	P1_ORF1a_stop5733:5385	ORF1a-x13	SDF_f2_stop5733	P1_ORF1a_stop5733	P1_ORF1a_stop5733	1	2	ORF1a	ORF1a	1	1	TRUE	FALSE	internal alternative-frame ORF	ORF1a	no	5385	AUA	no	5733	UGA	116	351	ATACTGGGTTTGCCTTTCCTAGTGAAGTTGTTAACGGTAGGCGTGTGCTTAAAACCACAGATAATAACTGTTGGGTTAATGTCACATGTTTACAATTACAGTTTGCTAGATTTAGGTTCAAGTCAGCAGGTTTACAGGCTATGTGGGAGTCCTATTGTACTGGTGATGTTGCTATGTTTGTGCATTGGTTGTACTGGCTTACTGGTGTTGACAAAGGTCAGCCTAGTGATTCAGAAAATGCACTTAACATGTTGTCCAAGTACATTGTTCCTGCTGGTTCTGTCACTATTGAACGTGTCACGCATGACGGCTGTTGTTGTAGTAAGCGTGTTGTCACTGCACCAGTTGTGA	MLGLPFLVKLLTVGVCLKPQIITVGLMSHVYNYSLLDLGSSQQVYRLCGSPIVLVMLLCLCIGCTGLLVLTKVSLVIQKMHLTCCPSTLFLLVLSLLNVSRMTAVVVVSVLSLHQL	yes	22	32	116	yes	yes	yes	TRUE	FALSE	from panelC_family_name_mapping.tsv (verbatim)
S3_0177	P1_ORF1a_stop6048:5907	ORF1a-x14	SDF_f2_stop6048	P1_ORF1a_stop6048	P1_ORF1a_stop6048	1	2	ORF1a	ORF1a	1	1	TRUE	FALSE	internal alternative-frame ORF	ORF1a	no	5907	AUA	no	6048	UGA	47	144	ATAATGGTAACGGTGTTGTCGGCCATTATACTGTTTTTGATCATGGCACTGGTATGGTGCATGATGGAGATGCTTTTGTACCGGGTGATCTTAATGTATCCCCTGTTACAAATGTTGTTGTCTCAGAGCAGACGGCTGTTGTGA	MMVTVLSAIILFLIMALVWCMMEMLLYRVILMYPLLQMLLSQSRRLL	yes	5	23	47	no	yes	yes	TRUE	FALSE	from panelC_family_name_mapping.tsv (verbatim)
S3_0182	P1_ORF1a_stop6552:6423	ORF1a-x15	SDF_f2_stop6552	P1_ORF1a_stop6552	P1_ORF1a_stop6552	1	2	ORF1a	ORF1a	1	1	TRUE	FALSE	internal alternative-frame ORF	ORF1a	no	6423	CUG	no	6552	UAG	43	132	CTGTTTGTGATGATGTTGTTGCTGGTTATGCTAATTCTAGTTTTGACAAGAATGAGTATTGCAACAGTGTTATTTGTAAGGTCTGTCTCTATGGGTACCAGGAACTCTCGGACTTCTCCCATACACAGGTAG	MFVMMLLLVMLILVLTRMSIATVLFVRSVSMGTRNSRTSPIHR	yes	2	14	43	yes	yes	yes	TRUE	FALSE	from panelC_family_name_mapping.tsv (verbatim)
S3_0184	P1_ORF1a_stop6792:6660	ORF1a-x16	SDF_f2_stop6792	P1_ORF1a_stop6792	P1_ORF1a_stop6792	1	2	ORF1a	ORF1a	1	1	TRUE	FALSE	internal alternative-frame ORF	ORF1a	no	6660	AUU	no	6792	UGA	44	135	ATTTTATTTTCCAGTACCTTAACACTCTTGGTGTGTTTTTGGGCCTACAACAGTCCATTTGGTTTTTGCAGCTTGTGCCTTTTGATGTCTTTGGCGACGAGATCGTCGTCTTTTTCATCGTTACACGCGTATTGA	MLFSSTLTLLVCFWAYNSPFGFCSLCLLMSLATRSSSFSSLHAY	yes	1	8	44	no	yes	yes	FALSE	FALSE	from panelC_family_name_mapping.tsv (verbatim)
S3_0185	P1_ORF1a_stop6969:6807	ORF1a-x17	SDF_f2_stop6969	P1_ORF1a_stop6969	P1_ORF1a_stop6969	1	2	ORF1a	ORF1a	1	1	TRUE	FALSE	internal alternative-frame ORF	ORF1a	no	6807	AUG	yes	6969	UAA	54	165	ATGTTTTCCTTGGCTGCGATAAGGTATCTTGTGTGGCTTGCTCTAAGAGTGCTCGCCTTAAGCGCGTTCCTGTCCAGACTATCTTTCAGGGTACTAGCAAATCCTTCTACGTACATGCCAATGGTGGTTCTAAGTTTTGTAAGAAGCACAATTTCTTTTGTTTAA	MFSLAAIRYLVWLALRVLALSAFLSRLSFRVLANPSTYMPMVVLSFVRSTISFV	yes	4	10	54	no	yes	yes	FALSE	FALSE	from panelC_family_name_mapping.tsv (verbatim)
S3_0189	P1_ORF1a_stop7158:6972	ORF1a-x18	SDF_f2_stop7158	P1_ORF1a_stop7158	P1_ORF1a_stop7158	1	2	ORF1a	ORF1a	1	1	TRUE	FALSE	internal alternative-frame ORF	ORF1a	no	6972	AUU	no	7158	UAA	62	189	ATTGTGATTCTTATGGTCCAGGCTGCACTTTTATTAACGACGTCATTGCAACTGAAGTTGGTAATGTTGTCAAACTTAATGTGCAACCGACAGGTCCTGCCACTATTCTTATTGACAAGGTTGAATTCAGTAATGGTTTTTACTATCTTTATAGTGGTGACACATTTTGGAAGTACAACTTTGACATAA	MVILMVQAALLLTTSLQLKLVMLSNLMCNRQVLPLFLLTRLNSVMVFTIFIVVTHFGSTTLT	yes	10	20	62	yes	yes	yes	TRUE	FALSE	from panelC_family_name_mapping.tsv (verbatim)
S3_0199	P1_ORF1a_stop7518:7338	ORF1a-x19	SDF_f2_stop7518	P1_ORF1a_stop7518	P1_ORF1a_stop7518	1	2	ORF1a	ORF1a	1	1	TRUE	FALSE	internal alternative-frame ORF	ORF1a	no	7338	CUG	no	7518	UGA	60	183	CTGTTGATTTTGGTGCAAGCTTACATAGTGCTTTTGTTAGTGTGTTGTCGAATAGTTTTGGCAAAGACCTGTCAAGTTGTAATGACATGCAGGATTGCAAGAGCACATTGGGTTTTGATGATGTACCATTGGATACCTTTAATGCTGCTGTTGCTGAGGCTCATCGCTATGATGTCCTCTTGA	MLILVQAYIVLLLVCCRIVLAKTCQVVMTCRIARAHWVLMMYHWIPLMLLLLRLIAMMSS	yes	11	22	60	no	yes	yes	TRUE	FALSE	from panelC_family_name_mapping.tsv (verbatim)
S3_0210	P1_ORF1a_stop7740:7611	ORF1a-x20	SDF_f2_stop7740	P1_ORF1a_stop7740	P1_ORF1a_stop7740	1	2	ORF1a	ORF1a	1	1	TRUE	FALSE	internal alternative-frame ORF	ORF1a	no	7611	GUG	no	7740	UAA	43	132	GTGCCAAGATTGTTAATCATAACGTTCTTGTCAAGGATAGTATACCTGTGGTGTGGCTTGTACGTGATTTCATTGCCCTTTCGGAAGAAACTAGGAAGTACATTATTCGTACGACTAAAGTTAAGGGTATAA	MPRLLIITFLSRIVYLWCGLYVISLPFRKKLGSTLFVRLKLRV	yes	1	12	43	yes	yes	yes	FALSE	FALSE	from panelC_family_name_mapping.tsv (verbatim)
S3_0211	P1_ORF1a_stop8307:8145	ORF1a-x21	SDF_f2_stop8307	P1_ORF1a_stop8307	P1_ORF1a_stop8307	1	2	ORF1a	ORF1a	1	1	TRUE	FALSE	internal alternative-frame ORF	ORF1a	no	8145	CUG	no	8307	UAG	54	165	CTGGTAAAACACTTGTGTTTGCTATTAACACCATTTTTGGTACATCTGGTTTGTGCTTTGATGCTAGTGGCGTTGCTGATAAGGGCGCTTGCATTTTTAATTCGGCTTGCACCACATTATCTGGTTTGGGTGGAACTGCTGTCTACTGTTACAAGAATGGGCTAG	MVKHLCLLLTPFLVHLVCALMLVALLIRALAFLIRLAPHYLVWVELLSTVTRMG	yes	4	16	54	no	yes	yes	TRUE	FALSE	from panelC_family_name_mapping.tsv (verbatim)
S3_0215	P1_ORF1a_stop8568:8445	ORF1a-x22	SDF_f2_stop8568	P1_ORF1a_stop8568	P1_ORF1a_stop8568	1	2	ORF1a	ORF1a	1	1	TRUE	FALSE	internal alternative-frame ORF	ORF1a	no	8445	AUU	no	8568	UGA	41	126	ATTGCCGTGTTGGCCAGTGTGTGCAGTCTGCAGAAGGCGTTTGTTTTGGCGCCGATAGATTCTTTGTCTATAATGCAGAATCTGGTTCTGACTTTGTTTGTGGCACAGGGCTCTTCACATTGTTGA	MAVLASVCSLQKAFVLAPIDSLSIMQNLVLTLFVAQGSSHC	yes	1	14	41	no	yes	yes	TRUE	FALSE	from panelC_family_name_mapping.tsv (verbatim)
S3_0216	P1_ORF1a_stop8748:8610	ORF1a-x23	SDF_f2_stop8748	P1_ORF1a_stop8748	P1_ORF1a_stop8748	1	2	ORF1a	ORF1a	1	1	TRUE	FALSE	internal alternative-frame ORF	ORF1a	no	8610	CUG	no	8748	UGA	46	141	CTGTGTTGTCTGGTCAAATACTTTTTAATTGCATTATTGCTTTTGCTGCTGTTGCGGTGTGTTTCTTATTTACAAAGTTTAAGCGCATGTTCGGTGATATGTCTGTTGGCGTTTTCACTGTTGGTGCTTGTACTTTGTTGA	MCCLVKYFLIALLLLLLLRCVSYLQSLSACSVICLLAFSLLVLVLC	yes	2	12	46	no	yes	yes	TRUE	FALSE	from panelC_family_name_mapping.tsv (verbatim)
S3_0218	P1_ORF1a_stop9186:9003	ORF1a-x24	SDF_f2_stop9186	P1_ORF1a_stop9186	P1_ORF1a_stop9186	1	2	ORF1a	ORF1a	1	1	TRUE	FALSE	internal alternative-frame ORF	ORF1a	no	9003	UUG	no	9186	UGA	61	186	TTGAAAATGCTGCAGCAGGTACATTTGTGCTTGATATGCATGCCTATGAGAGACTTGCCAACTCTATCTCAACTGAAAAACTGCGTCAGTATGCTAGTACTTACAATAAGTACAAGTATTATTCAGGCAGTGCTTCAGAGGCTGATTACAGGCTTGCTTGTTTTGCCCATTTGGCCAAGGCTATGA	MKMLQQVHLCLICMPMRDLPTLSQLKNCVSMLVLTISTSIIQAVLQRLITGLLVLPIWPRL	yes	9	18	61	no	yes	yes	FALSE	FALSE	from panelC_family_name_mapping.tsv (verbatim)
S3_0227	P1_ORF1a_stop9786:9531	ORF1a-x25	SDF_f2_stop9786	P1_ORF1a_stop9786	P1_ORF1a_stop9786	1	2	ORF1a	ORF1a	1	1	TRUE	FALSE	internal alternative-frame ORF	ORF1a	no	9531	AUC	no	9786	UAG	85	258	ATCAAAACAATGTCCACACGCCTAAGTACACCCATCGCACAGTTAGACCGGGTGAATCTTTTAATATTTTGGCTTGTTATGATGGTGCTGCAGCTGGTGTTTACGGCGTTAACATGCGCTCTAATTACACTATTAGAGGCTCGTTCATTAATGGCGCTTGTGGTTCACCTGGTTATAATATTAACAATGGTACCGTTGAGTTTTGCTATTTACACCAGCTTGAACTTGGTTCAGGCTGTCATGTTGGTAGCGACTTAG	MKTMSTRLSTPIAQLDRVNLLIFWLVMMVLQLVFTALTCALITLLEARSLMALVVHLVIILTMVPLSFAIYTSLNLVQAVMLVAT	yes	13	23	85	no	yes	yes	TRUE	FALSE	from panelC_family_name_mapping.tsv (verbatim)
S3_0240	P1_ORF1a_stop9936:9789	ORF1a-x26	SDF_f2_stop9936	P1_ORF1a_stop9936	P1_ORF1a_stop9936	1	2	ORF1a	ORF1a	1	1	TRUE	FALSE	internal alternative-frame ORF	ORF1a	no	9789	AUG	yes	9936	UAG	49	150	ATGGTGTTATGTATGGTGGTTATGAGGACCAACCTATTTTGCAAGTTGAAGGCGCTAGTAGTCTGTTTACAGAGAATGTGTTGGCATTTCTTTATGCAGCACTCATTAATGGTTCTACCTGGTGGCTTAGTTCTTCTAGGATCGCTGTAG	MVLCMVVMRTNLFCKLKALVVCLQRMCWHFFMQHSLMVLPGGLVLLGSL	yes	5	9	49	no	yes	yes	TRUE	TRUE	from panelC_family_name_mapping.tsv (verbatim)
S3_0245	P1_ORF1a_stop10563:10383	ORF1a-x27	SDF_f2_stop10563	P1_ORF1a_stop10563	P1_ORF1a_stop10563	1	2	ORF1a	ORF1a	1	1	TRUE	FALSE	internal alternative-frame ORF	ORF1a	no	10383	UUG	no	10563	UGA	60	183	TTGTTACATCTTGCATTAATTTGGCATTTGATGTTGAAGTCTACAACTATTTGGCAGAGCATTTTGATTACCATGTTTCTCTCATGGGTTTTAATGCACAAGGTCTTGTTAACATCTTTGTCTGCTTTGTTGTTACCATTTTACACGGCACATACACATGGCGCTTTTTTAATACAACTGTGA	MLHLALIWHLMLKSTTIWQSILITMFLSWVLMHKVLLTSLSALLLPFYTAHTHGAFLIQL	yes	6	16	60	yes	yes	yes	TRUE	FALSE	from panelC_family_name_mapping.tsv (verbatim)
S3_0251	P1_ORF1a_stop11208:11067	ORF1a-x28	SDF_f2_stop11208	P1_ORF1a_stop11208	P1_ORF1a_stop11208	1	2	ORF1a	ORF1a	1	1	TRUE	FALSE	internal alternative-frame ORF	ORF1a	no	11067	AUG	yes	11208	UAG	47	144	ATGTCTCAGCAAATTCAACAGAATGGGCTTATTGTGTTGACTTGCATAACAAGATCAACTTGTGTAATGACCCAGAAAAAGCGCAGGAAATGCTACTTGCTTTGTTGGCATTTTTCCTTAGTAAGAATAGTGCCTTTGGTTTAG	MSQQIQQNGLIVLTCITRSTCVMTQKKRRKCYLLCWHFSLVRIVPLV	yes	2	8	47	no	yes	yes	FALSE	FALSE	from panelC_family_name_mapping.tsv (verbatim)
S3_0253	P1_ORF1a_stop11379:11211	ORF1a-x29	SDF_f2_stop11379	P1_ORF1a_stop11379	P1_ORF1a_stop11379	1	2	ORF1a	ORF1a	1	1	TRUE	FALSE	internal alternative-frame ORF	ORF1a	no	11211	ACG	no	11379	UGA	56	171	ACGACTTATTGGAATCTTATTTTAATGACAATAGTATGTTGCAGAGTGTTGCATCTACTTATGTCGGTTTGCCTTCTTATGTCATTTATGAAAATGCACGCCAACAGTATGAAGATGCTGTTAATAATGGTTCTCCACCTCAGTTGGTTAAGCAATTGCGCCATGCTATGA	MTYWNLILMTIVCCRVLHLLMSVCLLMSFMKMHANSMKMLLIMVLHLSWLSNCAML	yes	5	15	56	yes	yes	yes	FALSE	FALSE	from panelC_family_name_mapping.tsv (verbatim)
S3_0258	P1_ORF1a_stop11721:11589	ORF1a-x30	SDF_f2_stop11721	P1_ORF1a_stop11721	P1_ORF1a_stop11721	1	2	ORF1a	ORF1a	1	1	TRUE	FALSE	internal alternative-frame ORF	ORF1a	no	11589	AUG	yes	11721	UAA	44	135	ATGGGGTTGTACCTCTGTCTGTCATACCGGCAGTCAGTGCTACTAAGCTTAACATTGTTACTTCTGATATCGATTCTTATAATCGTATCCAGCGTGAGGGATGTGTCCACTACGCGGGTACCATTTGGAATATAA	MGLYLCLSYRQSVLLSLTLLLLISILIIVSSVRDVSTTRVPFGI	yes	2	12	44	no	yes	yes	FALSE	FALSE	from panelC_family_name_mapping.tsv (verbatim)
S3_0260	P1_ORF1a_stop12141:12006	ORF1a-x31	SDF_f2_stop12141	P1_ORF1a_stop12141	P1_ORF1a_stop12141	1	2	ORF1a	ORF1a	1	1	TRUE	FALSE	internal alternative-frame ORF	ORF1a	no	12006	AUG	yes	12141	UAG	45	138	ATGGTGGTTGTAACACTATTGAGCTGGAACCACCACGTAAGTTCTTGGTTGATTCTCCTAATGGTGCACAGATCAAGTATCTCTACTTTGTTCGTAACCTTAACACGTTGCGTAGGGGTGCTGTTCTTGGCTACATAG	MVVVTLLSWNHHVSSWLILLMVHRSSISTLFVTLTRCVGVLFLAT	yes	2	9	45	no	yes	yes	TRUE	FALSE	from panelC_family_name_mapping.tsv (verbatim)
S3_0262	P1_ORF1a_stop12438:12285	ORF1a-x32	SDF_f2_stop12438	P1_ORF1a_stop12438	P1_ORF1a_stop12438	1	2	ORF1a	ORF1a	1	1	TRUE	FALSE	internal alternative-frame ORF	ORF1a	no	12285	GUG	no	12438	UGA	51	156	GTGTTAAGATGTTGGCCAATGGTTCTGGTAATGGACAAGCTGTTACTAATGGTGTGGAGGCTAGTACTAACCAGGATTCATATGGTGGTGCTTCCGTGTGTCTATATTGTAGAGCACATGTTGAGCATCCATCTATGGATGGTTTTTGCAGACTGA	MLRCWPMVLVMDKLLLMVWRLVLTRIHMVVLPCVYIVEHMLSIHLWMVFAD	yes	4	15	51	no	yes	yes	FALSE	FALSE	from panelC_family_name_mapping.tsv (verbatim)
S3_0266	P1_ORF1b_stop13472:13295	ORF1b-x1	SDF_f1_stop13472	P1_ORF1b_stop13472	P1_ORF1b_stop13472	1	1	ORF1b	ORF1b	1	1	TRUE	FALSE	internal alternative-frame ORF	ORF1b	no	13295	AUU	no	13472	UAG	59	180	ATTGCCTTGCTAGTGAGTGTTTTGTTAAGAGTGATATATTTGGTGAGGATTTCAAGTCATATGACCTGCTGGAATATGATTTCACGGAGCATAAGGCAGTACTCTTCAACAAGTATTTCAAGTATTGGGGACTGCAATACCACCCTAATTGTGTGGACTGCAGTGATGAGCAGTGCATAG	MALLVSVLLRVIYLVRISSHMTCWNMISRSIRQYSSTSISSIGDCNTTLIVWTAVMSSA	yes	9	17	59	no	yes	yes	FALSE	FALSE	from panelC_family_name_mapping.tsv (verbatim)
S3_0275	P1_ORF1b_stop14438:14294	ORF1b-x2	SDF_f1_stop14438	P1_ORF1b_stop14438	P1_ORF1b_stop14438	1	1	ORF1b	ORF1b	1	1	TRUE	FALSE	internal alternative-frame ORF	ORF1b	no	14294	AUA	no	14438	UGA	48	147	ATACTAGGGGCGCTTCGGTTGTTATTGGTACTACTAAGTTTTATGGTGGTTGGGACAATATGCTTAAGAACCTTATTGATGGTGTTGAAAATCCGTGTCTTATGGGTTGGGATTACCCAAAGTGCGACAGAGCACTGCCCAATATGA	MLGALRLLLVLLSFMVVGTICLRTLLMVLKIRVLWVGITQSATEHCPI	yes	2	12	48	yes	yes	yes	FALSE	FALSE	from panelC_family_name_mapping.tsv (verbatim)
S3_0277	P1_ORF1b_stop15143:14954	ORF1b-x3	SDF_f1_stop15143	P1_ORF1b_stop15143	P1_ORF1b_stop15143	1	1	ORF1b	ORF1b	1	1	TRUE	FALSE	internal alternative-frame ORF	ORF1b	no	14954	UUG	no	15143	UAG	63	192	TTGAGCCTGACATTAATAAAGGTCCTCATGAATTTTGCTCGCAGCATACTATGCAGATTGTTGATAAGGATGGTACTTATTACCTTCCTTACCCTGATCCTTCAAGAATCCTCTCTGCAGGTGTGTTTGTTGATGACGTTGTTAAAACTGATGCAGTTGTATTGCTTGAACGTTATGTGTCATTGGCTATAG	MSLTLIKVLMNFARSILCRLLIRMVLITFLTLILQESSLQVCLLMTLLKLMQLYCLNVMCHWL	yes	8	23	63	yes	yes	yes	FALSE	FALSE	from panelC_family_name_mapping.tsv (verbatim)
S3_0285	P1_ORF1b_stop15527:15263	ORF1b-x4	SDF_f1_stop15527	P1_ORF1b_stop15527	P1_ORF1b_stop15527	1	1	ORF1b	ORF1b	1	1	TRUE	FALSE	internal alternative-frame ORF	ORF1b	no	15263	CUG	no	15527	UAA	88	267	CTGTCACACTTTTGGAAGATTCTACTGCTAAATTCTGGGATGAGAGCTTTTATGCCAACATGTATGAGAAATCTGCAGTTTTACAATCTGCAGGGCTTTGTGTGGTTTGTGGCTCTCAAACTGTTTTACGTTGTGGTGATTGTCTACGGCGTCCTATGCTTTGTACTAAGTGTGCTTATGATCATGTCATTGGAACAACTCACAAGTTCATTTTGGCCATCACTCCATATGTGTGTTGTGCTTCAGATTGTGGTGTCAATGATGTAA	MSHFWKILLLNSGMRAFMPTCMRNLQFYNLQGFVWFVALKLFYVVVIVYGVLCFVLSVLMIMSLEQLTSSFWPSLHMCVVLQIVVSMM	yes	14	21	88	no	yes	yes	TRUE	FALSE	from panelC_family_name_mapping.tsv (verbatim)
S3_0299	P1_ORF1b_stop15821:15545	ORF1b-x5	SDF_f1_stop15821	P1_ORF1b_stop15821	P1_ORF1b_stop15821	1	1	ORF1b	ORF1b	1	1	TRUE	FALSE	internal alternative-frame ORF	ORF1b	no	15545	GUG	no	15821	UAG	92	279	GTGGTCTTAGTTATTGGTGTCATGAACACAAGCCACGTCTTGCATTCCCATTGTGCTCTGCTGGTAATGTTTTTGGCTTATATAAAAATTCTGCTACCGGCTCACCCGATGTTGAGGACTTTAATCGCATTGCTACATCCGATTGGACTGATGTTTCTGACTACAGGTTGGCAAATGATGTCAAGGACTCATTGCGTCTATTTGCAGCAGAAACTATCAAGGCCAAGGAGGAGAGCGTTAAGTCATCCTATGCTTGTGCAACACTACACGAGGTTGTAG	MVLVIGVMNTSHVLHSHCALLVMFLAYIKILLPAHPMLRTLIALLHPIGLMFLTTGWQMMSRTHCVYLQQKLSRPRRRALSHPMLVQHYTRL	yes	18	23	92	yes	yes	yes	TRUE	FALSE	from panelC_family_name_mapping.tsv (verbatim)
S3_0317	P1_ORF1b_stop16145:15983	ORF1b-x6	SDF_f1_stop16145	P1_ORF1b_stop16145	P1_ORF1b_stop16145	1	1	ORF1b	ORF1b	1	1	TRUE	FALSE	internal alternative-frame ORF	ORF1b	no	15983	AUA	no	16145	UAG	54	165	ATAAAACTACCGCCACAACAAAACTTGTTCCTGGCATGGTTTTTGTGCTTACCTCACATAATGTTCAGCCATTGCGTGCACCAACCATTGCTAATCAAGAACGTTATTCCACTATACATAAGTTGCATCCTGCTTTTAACATACCTGAAGCTTATTCTAGCTTAG	MKLPPQQNLFLAWFLCLPHIMFSHCVHQPLLIKNVIPLYISCILLLTYLKLILA	yes	3	13	54	yes	yes	yes	FALSE	FALSE	from panelC_family_name_mapping.tsv (verbatim)
S3_0320	P1_ORF1b_stop16511:16319	ORF1b-x7	SDF_f1_stop16511	P1_ORF1b_stop16511	P1_ORF1b_stop16511	1	1	ORF1b	ORF1b	1	1	TRUE	FALSE	internal alternative-frame ORF	ORF1b	no	16319	CUG	no	16511	UAA	64	195	CTGCTTATAGCAATGACAAATGTTCACGCATCATACCACAGCGTGCTCGTGTTGAGTGTTATGATGGTTTCAAGTCTAATAATACTAGTGCTCAGTACCTTTTCTCCACTGTCAATGCTTTGCCAGAGTGTAATGCGGACATTGTTGTGGTGGATGAGGTCTCTATGTGCACTAATTACGACTTGTCTGTCATAA	MLIAMTNVHASYHSVLVLSVMMVSSLIILVLSTFSPLSMLCQSVMRTLLWWMRSLCALITTCLS	yes	8	17	64	no	yes	yes	TRUE	FALSE	from panelC_family_name_mapping.tsv (verbatim)
S3_0328	P1_ORF1b_stop17075:16703	ORF1b-x8	SDF_f1_stop17075	P1_ORF1b_stop17075	P1_ORF1b_stop17075	1	1	ORF1b	ORF1b	1	1	TRUE	FALSE	internal alternative-frame ORF	ORF1b	no	16703	CUG	no	17075	UAA	124	375	CTGTGTCTGAGATGGTCTATGAAAACCAATTCATTCCTGTGCACCCTGACAGCAAGCAGTGTTTTAAGATCTTTTGCAAGGGTAATGTGCAGGTTGATAACGGTTCAAGCATTAACCGCAGGCAATTGGATGTTGTGCGTATGTTTTTGGCTAAAAATCCTAGGTGGTCAAAGGCTGTTTTTATTTCTCCTTATAACAGCCAGAATTATGTTGCCAGCCGTGTGCTGGGTTTACAAATTCAGACAGTTGATTCATCCCAGGGTAGTGAGTATGACTATGTCATTTACACACAAACCTCAGATACTGCCCATGCCTGTAATGTTAACAGGTTTAATGTTGCCATCACAAGGGCTAAGAAAGGCATATTATGTATAA	MCLRWSMKTNSFLCTLTASSVLRSFARVMCRLITVQALTAGNWMLCVCFWLKILGGQRLFLFLLITARIMLPAVCWVYKFRQLIHPRVVSMTMSFTHKPQILPMPVMLTGLMLPSQGLRKAYYV	yes	20	29	124	no	yes	yes	FALSE	FALSE	from panelC_family_name_mapping.tsv (verbatim)
S3_0348	P1_ORF1b_stop17225:17084	ORF1b-x9	SDF_f1_stop17225	P1_ORF1b_stop17225	P1_ORF1b_stop17225	1	1	ORF1b	ORF1b	1	1	TRUE	FALSE	internal alternative-frame ORF	ORF1b	no	17084	AUA	no	17225	UAG	47	144	ATAGGTCCCTTTTTGATGTGCTTAAATTCTTTGAGCTTAAATTGTCTGATTTGCAAGCTAATGAGGGTTGTGGTCTTTTTAAAGACTGTAGCAGAGGTGATGATCTGTTGCCACCATCTCATGCTAATACCTTCATGTCTTTAG	MGPFLMCLNSLSLNCLICKLMRVVVFLKTVAEVMICCHHLMLIPSCL	yes	3	11	47	no	yes	yes	TRUE	FALSE	from panelC_family_name_mapping.tsv (verbatim)
S3_0351	P1_ORF1b_stop17465:17270	ORF1b-x10	SDF_f1_stop17465	P1_ORF1b_stop17465	P1_ORF1b_stop17465	1	1	ORF1b	ORF1b	1	1	TRUE	FALSE	internal alternative-frame ORF	ORF1b	no	17270	GUG	no	17465	UAG	65	198	GTGTTAATGGACCCATTAAATATGAGCATGTTATCTCGTTTATGGGTTTCCGTTTTGATATTAACATACCCAACCATCACACTCTCTTTTGCACACGCGATTTTGCCATGCGCAATGTTAGAGGTTGGTTGGGTTTTGACGTTGAAGGAGCACATGTTGTTGGCTCTAACGTCGGTACAAATGTCCCATTGCAATTAG	MLMDPLNMSMLSRLWVSVLILTYPTITLSFAHAILPCAMLEVGWVLTLKEHMLLALTSVQMSHCN	yes	6	17	65	yes	yes	yes	TRUE	FALSE	from panelC_family_name_mapping.tsv (verbatim)
S3_0357	P1_ORF1b_stop17960:17732	ORF1b-x11	SDF_f1_stop17960	P1_ORF1b_stop17960	P1_ORF1b_stop17960	1	1	ORF1b	ORF1b	1	1	TRUE	FALSE	internal alternative-frame ORF	ORF1b	no	17732	UUG	no	17960	UAA	76	231	TTGTCAAGATTGGACCAAGCAAGAGTTGTGATTGTGGTAAGGTTGCTACTTGTTACAATAGTGCGCTGCATACGTACTGTTGTTTCAAACATGCCCTTGGTTGTGATTACCTGTATAACCCATACTGTATTGATATACAGCAGTGGGGATACAAGGGGTCACTTAGCCTTAACCACCATGAGCATTGTAATGTACATAGAAACGAGCATGTGGCTTCTGGTGATGCCATAA	MSRLDQARVVIVVRLLLVTIVRCIRTVVSNMPLVVITCITHTVLIYSSGDTRGHLALTTMSIVMYIETSMWLLVMP	yes	13	21	76	no	yes	yes	TRUE	FALSE	from panelC_family_name_mapping.tsv (verbatim)
S3_0370	P1_ORF1b_stop18161:17984	ORF1b-x12	SDF_f1_stop18161	P1_ORF1b_stop18161	P1_ORF1b_stop18161	1	1	ORF1b	ORF1b	1	1	TRUE	FALSE	internal alternative-frame ORF	ORF1b	no	17984	AUG	yes	18161	UAA	59	180	ATGATTGCTTTGTCAAGAACGTTGACTGGTCCATCACATACCCATTTATTGGTAATGAGGCTGTTATTAATAAGAGCGGCCGAATTGTGCAATCACACACCATGCGGTCAGTTCTTAAGTTATACAATCCGAAAGCCATATATGATATTGGCAATCCTAAGGGCATTAGATGTGCCGTAA	MIALSRTLTGPSHTHLLVMRLLLIRAAELCNHTPCGQFLSYTIRKPYMILAILRALDVP	yes	7	15	59	no	yes	yes	FALSE	FALSE	from panelC_family_name_mapping.tsv (verbatim)
S3_0377	P1_ORF1b_stop18434:18242	ORF1b-x13	SDF_f1_stop18434	P1_ORF1b_stop18434	P1_ORF1b_stop18434	1	1	ORF1b	ORF1b	1	1	TRUE	FALSE	internal alternative-frame ORF	ORF1b	no	18242	ACG	no	18434	UGA	64	195	ACGGCCAATTTGATGGGTTGTGCTTGTTTTGGAATTGCAATGTGGACATGTATCCAGAATTTTCTGTGGTCTGTCGTTTTGATACTCGCTGTAGGTCACCACTCAACTTGGAGGGTTGTAATGGTGGTTCACTGTATGTTAACAATCATGCATTCCATACACCGGCTTTTGATAAGCGTGCTTTTGCTAAGTTGA	MANLMGCACFGIAMWTCIQNFLWSVVLILAVGHHSTWRVVMVVHCMLTIMHSIHRLLISVLLLS	yes	7	16	64	no	yes	yes	TRUE	FALSE	from panelC_family_name_mapping.tsv (verbatim)
S3_0384	P1_ORF1b_stop18719:18500	ORF1b-x14	SDF_f1_stop18719	P1_ORF1b_stop18719	P1_ORF1b_stop18719	1	1	ORF1b	ORF1b	1	1	TRUE	FALSE	internal alternative-frame ORF	ORF1b	no	18500	AUG	yes	18719	UAA	73	222	ATGTTCCTCTTAGGGCTAGTAATTGCATTACTAAATGTAATGTTGGTGGAGCTGTCTGTAGTAAGCATTGTGCTATGTACCATAGCTATGTTAATGCTTACAACACCTTTACGTCAGCGGGCTTTACGATTTGGGTGCCCACTTCGTTTGACACCTACAATCTGTGGCAGACATTTAGTAACAATTTGCAAGGTCTTGAGAACATTGCTTTCAATGTCGTAA	MFLLGLVIALLNVMLVELSVVSIVLCTIAMLMLTTPLRQRALRFGCPLRLTPTICGRHLVTICKVLRTLLSMS	yes	11	15	73	no	yes	yes	TRUE	FALSE	from panelC_family_name_mapping.tsv (verbatim)
S3_0395	P1_ORF1b_stop19058:18917	ORF1b-x15	SDF_f1_stop19058	P1_ORF1b_stop19058	P1_ORF1b_stop19058	1	1	ORF1b	ORF1b	1	1	TRUE	FALSE	internal alternative-frame ORF	ORF1b	no	18917	GUG	no	19058	UAG	47	144	GTGTTGTTTGTACATCTAAGTGTGTCATTTGGGACTATGAAGCCGAACGTCCACTTACTACTTTTACAAAGGATGTCTGTAAATATACCGACTTTGAGGGTGACGTTTGTACACTCTTTGATAACAGCATTGTTGGTTCATTAG	MLFVHLSVSFGTMKPNVHLLLLQRMSVNIPTLRVTFVHSLITALLVH	yes	2	10	47	yes	yes	yes	TRUE	FALSE	from panelC_family_name_mapping.tsv (verbatim)
S3_0397	P1_ORF1b_stop19307:19139	ORF1b-x16	SDF_f1_stop19307	P1_ORF1b_stop19307	P1_ORF1b_stop19307	1	1	ORF1b	ORF1b	1	1	TRUE	FALSE	internal alternative-frame ORF	ORF1b	no	19139	AUG	yes	19307	UAA	56	171	ATGGCTATCTTAATGGTGTCCCAGTTAACACACATGAAGATAAACCTTTTACGTGGTATATTTACACTAGGAAGAACGGCAAGTTCGAGGACTATCCTGATGGCTATTTTACCCAAGGTAGAACAACCGCTGATTTTAGCCCTCGTAGCGACATGGAAAAGGACTTCCTAA	MAILMVSQLTHMKINLLRGIFTLGRTASSRTILMAILPKVEQPLILALVATWKRTS	yes	6	14	56	no	yes	yes	TRUE	FALSE	from panelC_family_name_mapping.tsv (verbatim)
S3_0403	P1_ORF1b_stop19769:19607	ORF1b-x17	SDF_f1_stop19769	P1_ORF1b_stop19769	P1_ORF1b_stop19769	1	1	ORF1b	ORF1b	1	1	TRUE	FALSE	internal alternative-frame ORF	ORF1b	no	19607	UUG	no	19769	UAG	54	165	TTGTATCTAAGGTTCATGAAGTTATGGTTGATTGTAAAATGTGGAGGTGGATGTTGTGGTGTAAGGATCATAAACTCCAGACATTTTATCCACAACTTCAAGCCAGTGAATGGAAGTGTGGTTATTCCATGCCTTCTATTTACAAGATACAACGTATGTGCTTAG	MYLRFMKLWLIVKCGGGCCGVRIINSRHFIHNFKPVNGSVVIPCLLFTRYNVCA	yes	4	10	54	no	yes	yes	FALSE	FALSE	from panelC_family_name_mapping.tsv (verbatim)
S3_0407	P1_ORF1b_stop19988:19862	ORF1b-x18	SDF_f1_stop19988	P1_ORF1b_stop19988	P1_ORF1b_stop19988	1	1	ORF1b	ORF1b	1	1	TRUE	FALSE	internal alternative-frame ORF	ORF1b	no	19862	AUC	no	19988	UAG	42	129	ATCTCAATAGCACCACAATGTGTGTACCCCATCACATGCGTGTGCTACATCTTGGTGCTGGCTCTGATAAGGGCGTTGCACCTGGCACGGCTGTCTTACGACGTTGGTTGCCACTGGATGCCATTATAG	MSIAPQCVYPITCVCYILVLALIRALHLARLSYDVGCHWMPL	yes	1	14	42	yes	yes	yes	TRUE	FALSE	from panelC_family_name_mapping.tsv (verbatim)
S3_0515	P2_ORF3_stop25378:25015		SDF_f0_stop25378		P2_ORF3_stop25378	2	0	ORF3		2		TRUE	FALSE	internal alternative-frame ORF	ORF3;E	no	25015	AUU	no	25378	UGA	121	366	ATTGGCAGGCTTTGTTTAGTCTGCTTTTACTCATGGCGCTATAAAAATGCGCTCTTTATTATCTTTAATACTACGACACTTTCTTTTCTCAATGGTAAAGCAGCTTATTATGACGGCAAATCCATTGTGATTCTAGAAGGTGGTGACCATTACATCACTTTTGGCAACTCTTTTGTTGCTTTCGTTAGTAGCATTGACTTGTATCTAGCTATACGTGGGCGGCAAGAAGCTGACCTACATCTGTTGCGAACTGTTGAGCTTCTTGACGGCAAGAAGCTTTATGTCTTTTCACAACATCAAATTGTTGGCATTAATGCTGCATTTGACTCAATTCAACTAGACGAGTATGCTACAATTAGTGAATGA	MGRLCLVCFYSWRYKNALFIIFNTTTLSFLNGKAAYYDGKSIVILEGGDHYITFGNSFVAFVSSIDLYLAIRGRQEADLHLLRTVELLDGKKLYVFSQHQIVGINAAFDSIQLDEYATISE	yes	12	16	121	yes	yes	no	TRUE	FALSE	no displayed name in panelC_family_name_mapping.tsv / PEDV_figure6_family_crosswalk.csv (not in Fig 6 69-family set); left blank, not invented
S3_0408	P1_S_stop21094:20797	S-x1	SDF_f0_stop21094	P1_S_stop21094	P1_S_stop21094	1	0	S	S	1	1	TRUE	FALSE	internal alternative-frame ORF	S	no	20797	GUG	no	21094	UAA	99	300	GTGGCACAGGCATTGAAACTGATAGTGGCGTTCATGGTATTTTTCTCAGTTACATCGATTCTGGTCAGGGCTTTGAGATTGGCATTTCGCAAGAGCCGTTTGATCCTAGTGGTTACCAGCTTTATTTACACAAGGCCACTAATGGTAACACTAGTGCTATTGCACGACTGCGCATTTGCCAGTTTCCAGATAATAAAACATTGGGCCCTACTGTTAATGATGTTACAACAGGTCGTAACTGCCTATTCAACAAAGCCATTCCAGCTTTGCAGGATGGAAAAAATATTGTTGTCGGCATAA	MAQALKLIVAFMVFFSVTSILVRALRLAFRKSRLILVVTSFIYTRPLMVTLVLLHDCAFASFQIIKHWALLLMMLQQVVTAYSTKPFQLCRMEKILLSA	yes	17	23	99	no	yes	yes	TRUE	TRUE	from panelC_family_name_mapping.tsv (verbatim)
S3_0425	P1_S_stop21475:21103	S-x2	SDF_f0_stop21475	P1_S_stop21475	P1_S_stop21475	1	0	S	S	1	1	TRUE	FALSE	internal alternative-frame ORF	S	no	21103	AUA	no	21475	UAG	124	375	ATAATGATCGTGTCACTGTTTTTGCTGACAAGATCTATCATTTTTATATTAAAAATGATTGGTCCCGTGTTGCGACAAGATGTTACAATAAAAGAAGTTGTGCCATGCAATATGTTTATACACCTACCTACTACATGCTTAATGTTACTAGTGCAGGTGAGGATGGCATTTACTATGAACCTTGTACAGCTAATTGCAGTGGTTACGCTGCCAATGTATTTGCCACTGATTCCAATGGCCATATACCAGAAGGTTTTAGTTTTAATAATTGGTTTCTTTTGTCCAATGACTCCACTTTGTTGCATGGTAAAGTGGTTTCAAACCAACCTTTGTTGGTCAACTGCCTTTGGGCCATTCCTAAGATTTATGGACTAG	MMIVSLFLLTRSIIFILKMIGPVLRQDVTIKEVVPCNMFIHLPTTCLMLLVQVRMAFTMNLVQLIAVVTLPMYLPLIPMAIYQKVLVLIIGFFCPMTPLCCMVKWFQTNLCWSTAFGPFLRFMD	yes	33	37	124	no	yes	yes	TRUE	FALSE	from panelC_family_name_mapping.tsv (verbatim)
S3_0458	P1_S_stop21919:21628	S-x3	SDF_f0_stop21919	P1_S_stop21919	P1_S_stop21919	1	0	S	S	1	1	TRUE	FALSE	internal alternative-frame ORF	S	no	21628	AUC	no	21919	UAG	97	294	ATCTTTCTTTTGTTTGCAGTAATTCCTCAGATCCTCACAAAGCCATCTTTACCATACCTTTGGGTGTTACTGAAGTACCCTACTATTGCTTTCTTAAAGTGGATACTTACAAATCCACTGTTTATAAATTCTTGGCTGTTTTACCTCCTACTGTCAAGGAAATTGTCATCACCAAGTACGGTGATGTTTATGTCAACGGGTTTGGCTATTTGCATCTCGGTTTGTTGGATGCTGTCACAATTAATTTCACTGGTCATGGCACTGACGATGACGTTTCAGGTTTCTGGACCGTAG	MFLLFAVIPQILTKPSLPYLWVLLKYPTIAFLKWILTNPLFINSWLFYLLLSRKLSSPSTVMFMSTGLAICISVCWMLSQLISLVMALTMTFQVSGP	yes	13	29	97	no	yes	yes	TRUE	FALSE	from panelC_family_name_mapping.tsv (verbatim)
S3_0471	P1_S_stop22075:21931	S-x4	SDF_f0_stop22075	P1_S_stop22075	P1_S_stop22075	1	0	S	S	1	1	TRUE	FALSE	internal alternative-frame ORF	S	no	21931	AUU	no	22075	UGA	48	147	ATTTTGTTGATGCACTCATCGAGGTTCAAGGAACTGCCATTCAGCGTATTCTTTATTGTGATGACCCTGTTAGCCAACTTAAGTGTTCTCAGGTTTCTTTTGACCTTGATGATGGTTTTTACCCTATTTCTTCTAGAAACCTTCTGA	MLLMHSSRFKELPFSVFFIVMTLLANLSVLRFLLTLMMVFTLFLLETF	yes	4	13	48	no	yes	yes	TRUE	FALSE	from panelC_family_name_mapping.tsv (verbatim)
S3_0475	P1_S_stop22399:22081	S-x5	SDF_f0_stop22399	P1_S_stop22399	P1_S_stop22399	1	0	S	S	1	1	TRUE	FALSE	internal alternative-frame ORF	S	no	22081	AUG	yes	22399	UAG	106	321	ATGAACAGCCAATTTCTTTTGTTACTTTGCCATCATTCAATGATCATTCTTTTGTTAATATTACTGTCTCTGCGGCTTTTGGTGGTCATAGTGGTGCCAACCTCATTGCATCTGACACTACTATCAATGGGTTTAGTTCTTTCTGTGTTGACACTAGACAATTTACCATTACACTGTTTTATAACGTTACAAACAGTTATGGTTATGTGTCTAAGTCACAGGATAGTAATTGCCCTTTCACCTTGCAATCTGTTAATGATTACCTGTCTTTTAGCAAATTTTGTGTTTCAACCAGCCTTTTGGCTGGTGCTTGTACCATAG	MNSQFLLLLCHHSMIILLLILLSLRLLVVIVVPTSLHLTLLSMGLVLSVLTLDNLPLHCFITLQTVMVMCLSHRIVIALSPCNLLMITCLLANFVFQPAFWLVLVP	yes	21	29	106	yes	yes	yes	TRUE	TRUE	from panelC_family_name_mapping.tsv (verbatim)
S3_0496	P1_S_stop23383:23200	S-x6	SDF_f0_stop23383	P1_S_stop23383	P1_S_stop23383	1	0	S	S	1	1	TRUE	FALSE	internal alternative-frame ORF	S	no	23200	AUG	yes	23383	UAG	61	186	ATGGTGATGGATATAACTTTACTAATGTGCTGGGTGTTTCCGTGTACGACCCTGCAAGTGGCAGGGTGGTACAAAAAGGGTCTTTTATTGAAGACCTGCTTTTTAATAAAGTGGTTACTAATGGCCTTGGTACTGTTGATGAAGACTATAAGCGCTGTTCTAATGGTCGCTCTGTGGCAGATCTAG	MVMDITLLMCWVFPCTTLQVAGWYKKGLLLKTCFLIKWLLMALVLLMKTISAVLMVALWQI	yes	9	17	61	no	yes	yes	TRUE	FALSE	from panelC_family_name_mapping.tsv (verbatim)
S3_0505	P1_S_stop23626:23500	S-x7	SDF_f0_stop23626	P1_S_stop23626	P1_S_stop23626	1	0	S	S	1	1	TRUE	FALSE	internal alternative-frame ORF	S	no	23500	CUG	no	23626	UAA	42	129	CTGCAGCGGCATTGCCTTTTAGCCATGCTGTTCAAGCGAGGCTCAATTATCTTGCTTTACAGACGGATGTTCTACAGCGCAACCAGCAATTGCTTGCTGAGTCTTTTAACTCTGCTATTGGTAATATAA	MQRHCLLAMLFKRGSIILLYRRMFYSATSNCLLSLLTLLLVI	yes	1	9	42	no	yes	yes	TRUE	FALSE	from panelC_family_name_mapping.tsv (verbatim)
S3_0506	P1_S_stop23938:23797	S-x8	SDF_f0_stop23938	P1_S_stop23938	P1_S_stop23938	1	0	S	S	1	1	TRUE	FALSE	internal alternative-frame ORF	S	no	23797	UUG	no	23938	UAG	47	144	TTGATGACATTTACTCCCGACTGGACATTCTTTCAGCCGATGTTCAGGTTGATCGTCTCATCACCGGCAGATTATCAGCACTTAATGCTTTTGTTGCTCAAACCCTCACTAAGTATACTGAGGTTCAGGCTAGCAGGAAGCTAG	MMTFTPDWTFFQPMFRLIVSSPADYQHLMLLLLKPSLSILRFRLAGS	yes	2	10	47	no	yes	yes	TRUE	FALSE	from panelC_family_name_mapping.tsv (verbatim)
S3_0508	P1_S_stop24088:23956	S-x9	SDF_f0_stop24088	P1_S_stop24088	P1_S_stop24088	1	0	S	S	1	1	TRUE	FALSE	internal alternative-frame ORF	S	no	23956	AUG	yes	24088	UAA	44	135	ATGAGTGCGTCAAATCGCAATCTCAGCGTTATGGTTTTTGTGGTGGTGATGGCGAGCACATCTTCTCTCTGGTACAGGCCGCACCTCATGGCCTGCTGTTCTTACATACAGTACTTGTACCGGGTGATTTTGTAA	MSASNRNLSVMVFVVVMASTSSLWYRPHLMACCSYIQYLYRVIL	yes	1	8	44	no	yes	yes	TRUE	FALSE	from panelC_family_name_mapping.tsv (verbatim)
S3_0509	P1_S_stop24295:24172	S-x10	SDF_f0_stop24295	P1_S_stop24295	P1_S_stop24295	1	0	S	S	1	1	TRUE	FALSE	internal alternative-frame ORF	S	no	24172	AUG	yes	24295	UGA	41	126	ATGAACTTCAAACTTATACTGCGACGGAATATTTTGTTTCATCGCGACGTATGTTTGAACCTAGAAAACCTACCGTTAGTGATTTTGTTCAAATTGAGAGTTGTGTGTTCACCTATGTCAATCTGA	MNFKLILRRNILFHRDVCLNLENLPLVILFKLRVVCSPMSI	yes	1	10	41	no	yes	yes	TRUE	FALSE	from panelC_family_name_mapping.tsv (verbatim)
S3_0514	P1_S_stop24787:24661	S-x11	SDF_f0_stop24787	P1_S_stop24787	P1_S_stop24787	1	0	S	S	1	1	TRUE	FALSE	internal alternative-frame ORF	S;ORF3	no	24661	GUG	no	24787	UGA	42	129	GTGGATGCTGCGGTTGTTGCGGTGCTTGTTTTTCAGGTTGTTGTAGGGGTCCTAGACTTCAACCTTACGAAGCTTTTGAAAAGGTCCACGTGCAGTGATGTTTCTTGGACTTTTTCAATACACGATTGA	MDAAVVAVLVFQVVVGVLDFNLTKLLKRSTCSDVSWTFSIHD	yes	1	5	42	no	yes	yes	TRUE	FALSE	from panelC_family_name_mapping.tsv (verbatim)
S3_0510	P2_S_stop24704:24563		SDF_f1_stop24704		P2_S_stop24704	2	1	S		2		TRUE	FALSE	internal alternative-frame ORF	S	no	24563	AUA	no	24704	UAG	47	144	ATATATCAAGTGGCCGTGGTGGGTTTGGTTGATTATTTTTATTGTTCTCATCTTTGTTGTGTCATTATTAGTGTTCTGCTGCATTTCCACGGGTTGTTGTGGATGCTGCGGTTGTTGCGGTGCTTGTTTTTCAGGTTGTTGTAG	MYQVAVVGLVDYFYCSHLCCVIISVLLHFHGLLWMLRLLRCLFFRLL	yes	4	15	47	no	yes	no	TRUE	FALSE	no displayed name in panelC_family_name_mapping.tsv / PEDV_figure6_family_crosswalk.csv (not in Fig 6 69-family set); left blank, not invented
