## Supplementary table 3 for "Integrated Transcriptomic and Translatomic Profiling Reveals Noncanonical RNA Junctions and Hidden Coding Potential in Porcine Epidemic Diarrhea Virus"

ORF_name	ORF_family_ID	Parent_CDS	Alternative_frame	Stop_position_nt	Start_variants_n	ORF_length_range_aa	Canonical_frame_overlap	HAR_best_p_exploratory	HAR_best_start_nt	HAR_Z	PRICE_called	PRICE_best_p_raw_3CHX_sample
E-x1	P1_E_stop26286	E	1	26286	5	232-249	M	NA	NA	NA	TRUE	0
M-x1	P1_M_stop25885	M	1	25885	5	47-58	NA	0.071827	25741	1.796	TRUE	0.025669
M-x2	P1_M_stop26233	M	1	26233	2	42-43	NA	0.074961	26104	1.1215	TRUE	0.14434
N-x1	P1_N_stop26691	N	1	26691	18	43-128	NA	0.005291	26460	2.4189	TRUE	0.00014201
N-x2	P1_N_stop26946	N	1	26946	9	42-84	NA	0.005291	26760	2.4242	TRUE	0.017216
N-x3	P1_N_stop27171	N	1	27171	9	49-71	NA	0.10251	27003	1.6806	TRUE	0.21119
N-x4	P1_N_stop27534	N	1	27534	6	45-56	NA	0.046025	27399	1.8944	TRUE	0.95809
N-x5	P1_N_stop27687	N	1	27687	3	41-49	NA	0.031573	27540	1.5252	TRUE	0.20637
ORF1a-x1	P1_ORF1a_stop594	ORF1a	1	594	14	48-96	NA	0.25453	441	0.78115	TRUE	0.86519
ORF1a-x2	P1_ORF1a_stop756	ORF1a	1	756	3	46-50	NA	0.31032	615	0.18212	TRUE	0.71747
ORF1a-x3	P1_ORF1a_stop1335	ORF1a	1	1335	32	42-152	NA	0.20321	1128	0.97671	FALSE	NA
ORF1a-x4	P1_ORF1a_stop1692	ORF1a	1	1692	25	42-118	NA	0.61596	1449	-0.51309	TRUE	0.76051
ORF1a-x5	P1_ORF1a_stop1911	ORF1a	1	1911	4	44-52	NA	0.13947	1764	1.5499	FALSE	NA
ORF1a-x6	P1_ORF1a_stop2205	ORF1a	1	2205	22	41-84	NA	0.074616	2058	1.7934	FALSE	NA
ORF1a-x7	P1_ORF1a_stop2835	ORF1a	1	2835	10	42-86	NA	0.075838	2619	1.9333	FALSE	NA
ORF1a-x8	P1_ORF1a_stop3237	ORF1a	1	3237	30	46-123	NA	NA	NA	NA	FALSE	NA
ORF1a-x9	P1_ORF1a_stop3699	ORF1a	1	3699	2	41-56	NA	NA	NA	NA	TRUE	0.9651
ORF1a-x10	P1_ORF1a_stop4260	ORF1a	1	4260	8	42-58	NA	0.28173	4113	0.46471	FALSE	NA
ORF1a-x11	P1_ORF1a_stop4626	ORF1a	1	4626	2	44-45	NA	NA	NA	NA	TRUE	0.07897
ORF1a-x12	P1_ORF1a_stop4773	ORF1a	1	4773	2	41-48	NA	NA	NA	NA	FALSE	NA
ORF1a-x13	P1_ORF1a_stop5733	ORF1a	1	5733	22	41-116	NA	0.47295	5412	0.48745	TRUE	0.44968
ORF1a-x14	P1_ORF1a_stop6048	ORF1a	1	6048	5	42-47	NA	NA	NA	NA	TRUE	0.4
ORF1a-x15	P1_ORF1a_stop6552	ORF1a	1	6552	2	41-43	NA	NA	NA	NA	TRUE	0.86658
ORF1a-x16	P1_ORF1a_stop6792	ORF1a	1	6792	1	44-44	NA	NA	NA	NA	FALSE	NA
ORF1a-x17	P1_ORF1a_stop6969	ORF1a	1	6969	4	44-54	NA	0.55339	6825	-0.1868	FALSE	NA
ORF1a-x18	P1_ORF1a_stop7158	ORF1a	1	7158	10	41-62	NA	NA	NA	NA	TRUE	0.080179
ORF1a-x19	P1_ORF1a_stop7518	ORF1a	1	7518	11	41-60	NA	0.026406	7341	1.5481	TRUE	0.54605
ORF1a-x20	P1_ORF1a_stop7740	ORF1a	1	7740	1	43-43	NA	NA	NA	NA	FALSE	NA
ORF1a-x21	P1_ORF1a_stop8307	ORF1a	1	8307	4	42-54	NA	NA	NA	NA	TRUE	0.20999
ORF1a-x22	P1_ORF1a_stop8568	ORF1a	1	8568	1	41-41	NA	NA	NA	NA	TRUE	0.75025
ORF1a-x23	P1_ORF1a_stop8748	ORF1a	1	8748	2	43-46	NA	NA	NA	NA	TRUE	0.68942
ORF1a-x24	P1_ORF1a_stop9186	ORF1a	1	9186	9	43-61	NA	NA	NA	NA	FALSE	NA
ORF1a-x25	P1_ORF1a_stop9786	ORF1a	1	9786	13	44-85	NA	0.32836	9582	0.69392	TRUE	0.89302
ORF1a-x26	P1_ORF1a_stop9936	ORF1a	1	9936	5	42-49	NA	NA	NA	NA	TRUE	0.58347
ORF1a-x27	P1_ORF1a_stop10563	ORF1a	1	10563	6	44-60	NA	NA	NA	NA	TRUE	0.44259
ORF1a-x28	P1_ORF1a_stop11208	ORF1a	1	11208	2	43-47	NA	NA	NA	NA	FALSE	NA
ORF1a-x29	P1_ORF1a_stop11379	ORF1a	1	11379	5	41-56	NA	NA	NA	NA	FALSE	NA
ORF1a-x30	P1_ORF1a_stop11721	ORF1a	1	11721	2	42-44	NA	0.097002	11595	1.8751	FALSE	NA
ORF1a-x31	P1_ORF1a_stop12141	ORF1a	1	12141	2	44-45	NA	NA	NA	NA	TRUE	0.36739
ORF1a-x32	P1_ORF1a_stop12438	ORF1a	1	12438	4	41-51	NA	0.58726	12315	-0.37846	FALSE	NA
ORF1b-x1	P1_ORF1b_stop13472	ORF1b	1	13472	9	43-59	NA	NA	NA	NA	FALSE	NA
ORF1b-x2	P1_ORF1b_stop14438	ORF1b	1	14438	2	42-48	NA	NA	NA	NA	FALSE	NA
ORF1b-x3	P1_ORF1b_stop15143	ORF1b	1	15143	8	42-63	NA	0.9225	15011	-1.4067	FALSE	NA
ORF1b-x4	P1_ORF1b_stop15527	ORF1b	1	15527	14	42-88	NA	0.053387	15383	1.4217	TRUE	0.39111
ORF1b-x5	P1_ORF1b_stop15821	ORF1b	1	15821	18	42-92	NA	0.91676	15695	-1.3865	TRUE	0.31641
ORF1b-x6	P1_ORF1b_stop16145	ORF1b	1	16145	3	44-54	NA	NA	NA	NA	FALSE	NA
ORF1b-x7	P1_ORF1b_stop16511	ORF1b	1	16511	8	43-64	NA	0.26546	16379	0.94362	TRUE	0.35908
ORF1b-x8	P1_ORF1b_stop17075	ORF1b	1	17075	20	41-124	NA	NA	NA	NA	FALSE	NA
ORF1b-x9	P1_ORF1b_stop17225	ORF1b	1	17225	3	42-47	NA	NA	NA	NA	TRUE	0.53701
ORF1b-x10	P1_ORF1b_stop17465	ORF1b	1	17465	6	46-65	NA	NA	NA	NA	TRUE	0.096388
ORF1b-x11	P1_ORF1b_stop17960	ORF1b	1	17960	13	41-76	NA	0.056257	17762	1.4116	TRUE	0.92928
ORF1b-x12	P1_ORF1b_stop18161	ORF1b	1	18161	7	41-59	NA	0.24799	18005	0.89019	FALSE	NA
ORF1b-x13	P1_ORF1b_stop18434	ORF1b	1	18434	7	43-64	NA	0.042504	18275	1.2566	TRUE	0.0052251
ORF1b-x14	P1_ORF1b_stop18719	ORF1b	1	18719	11	42-73	NA	NA	NA	NA	TRUE	0.27146
ORF1b-x15	P1_ORF1b_stop19058	ORF1b	1	19058	2	46-47	NA	NA	NA	NA	TRUE	0.99454
ORF1b-x16	P1_ORF1b_stop19307	ORF1b	1	19307	6	43-56	NA	NA	NA	NA	TRUE	0.35729
ORF1b-x17	P1_ORF1b_stop19769	ORF1b	1	19769	4	44-54	NA	NA	NA	NA	FALSE	NA
ORF1b-x18	P1_ORF1b_stop19988	ORF1b	1	19988	1	42-42	NA	NA	NA	NA	TRUE	0.040941
S-x1	P1_S_stop21094	S	1	21094	17	46-99	NA	0.039749	20875	1.9097	TRUE	0.0058512
S-x2	P1_S_stop21475	S	1	21475	33	44-124	NA	0.046722	21265	1.8913	TRUE	0.5713
S-x3	P1_S_stop21919	S	1	21919	13	43-97	NA	0.25348	21763	0.78594	TRUE	0.17119
S-x4	P1_S_stop22075	S	1	22075	4	45-48	NA	NA	NA	NA	TRUE	0.87635
S-x5	P1_S_stop22399	S	1	22399	21	45-106	NA	0.1325	22162	1.5717	TRUE	0.29024
S-x6	P1_S_stop23383	S	1	23383	9	42-61	NA	0.16578	23200	1.5497	TRUE	0.042986
S-x7	P1_S_stop23626	S	1	23626	1	42-42	NA	NA	NA	NA	TRUE	0.39559
S-x8	P1_S_stop23938	S	1	23938	2	46-47	NA	NA	NA	NA	TRUE	0.48633
S-x9	P1_S_stop24088	S	1	24088	1	44-44	NA	NA	NA	NA	TRUE	0.1436
S-x10	P1_S_stop24295	S	1	24295	1	41-41	NA	NA	NA	NA	TRUE	0.36594
S-x11	P1_S_stop24787	S	1	24787	1	42-42	NA	NA	NA	NA	TRUE	0.37935
P2_M_stop25802	P2_M_stop25802	M	2	25802	2	44-48	NA	0.058733	25670	1.6755	TRUE	0.96878
P2_ORF1b_stop24756	P2_ORF1b_stop24756	ORF1b	2	24756	2	1381-1382	S	NA	NA	NA	TRUE	0
P2_ORF3_stop25378	P2_ORF3_stop25378	ORF3	2	25378	1	121-121	NA	NA	NA	NA	TRUE	0.83838
P2_S_stop24704	P2_S_stop24704	S	2	24704	4	41-47	NA	NA	NA	NA	TRUE	0.029307
P2_S_stop25031	P2_S_stop25031	S	2	25031	2	91-92	ORF3	NA	NA	NA	TRUE	2.689e-11
